# Ancient Somatosensory Circuit Architectures Employ Flexible Molecular Strategies

**DOI:** 10.64898/2026.08.25.747052

**Authors:** Hyemin Lee, Paul W. Frazel, Elena Singer-Freeman, Anne E. Cavanagh, Hanshin D. Shin, Kalina Rice, Shanmugapriya Selvaraj, Mark Alu, Heebal Kim, Cynthia Loomis, Shane A. Liddelow, Myungin Baek, Jeremy S. Dasen

## Abstract

The extent to which conserved neural circuit architectures depend on shared molecular specification programs remains unclear. Here, we address this question by examining the somatosensory system of the little skate, *Leucoraja erinacea*, an early-diverging vertebrate that retains ancestral features of both finned and limb-based body plans. We show that core features of somatosensory circuit organization, including laminar organization of the spinal cord and dorsally restricted targeting of sensory afferents, are deeply conserved. Unexpectedly, the molecular programs specifying dorsal root ganglion (DRG) sensory subtypes diverge extensively from those of mammals. Although DRG neuron subtype specification and spinal connectivity rely on target-derived cues, skates employ distinct neurotrophin receptor and transcription factor identity codes. These findings support a model in which conserved spinal circuit architectures provide a stable scaffold that leverages flexible sensory neuron specification programs, enabling the evolutionary diversification of vertebrate somatosensory systems.
