## Supplementary material for "Ancient Somatosensory Circuit Architectures Employ Flexible Molecular Strategies": Table S1

### Sheet: Sheet1
A) subDRG neuron clusters 69 genes
	p_val	avg_log2FC	pct.1	pct.2	p_val_adj	cluster	gene	GeneID:	short	long
1	9.42071e-69	3.65929	0.328	0.037	2.08301e-64	0	LOC129696502		trpa1-like
2	1.80725e-21	3.39257	0.081	0.005	3.99602e-17	0	LOC129713496		CHRNB4-like	neuronal acetylcholine receptor subunit beta-4-like
5	2.50021e-05	3.22221	0.022	0.003	0.552821	0	LOC129704627		MUSTN1	musculoskeletal embryonic nuclear protein 1-like
7	0.000124444	6.12827	0.01	0	1	0	pllp			myelin sheeth
16	0.00120866	3.26656	0.012	0.001	1	0	s100z			ltmr endings
22	0.00138206	3.04221	0.01	0.001	1	0	LOC129695029			zinc finger protein 664-like
23	0.0027839	3.00013	0.015	0.003	1	0	LOC129708163		CACNG5	voltage-dependent calcium channel gamma-5 subunit
26	0.00669895	4.05194	0.01	0.001	1	0	LOC129694044		ZNF436-like	zinc finger protein 436-like
31	1.36859e-08	5.59361	0.025	0.001	0.00030261	1	LOC129712019		CEP350-like	centrosome-associated protein 350-like
32	1.29518e-07	3.39903	0.025	0.001	0.00286378	1	nwd1
33	6.33424e-07	4.57289	0.02	0.001	0.0140056	1	LOC129693598			zinc-binding protein A33-like
36	2.71902e-05	3.94203	0.02	0.002	0.601203	1	LOC129711691		TMEM52-like	transmembrane protein 52-like
41	0.000112789	6.13984	0.01	0	1	1	LOC129704311			gastrula zinc finger protein XlCGF26.1-like
47	0.000190931	3.86843	0.012	0.001	1	1	LOC129698593		DHRS9	dehydrogenase/reductase SDR family member 9-like
57	0.00127577	3.45791	0.01	0.001	1	1	chata
58	0.00127577	4.77226	0.01	0.001	1	1	LOC129716055		ZNF239	zinc finger protein 239-like
59	0.00254718	3.3985	0.015	0.003	1	1	elf3
61	1.442e-35	0.998568	0.938	0.741	3.1884e-31	2	LOC129696472		piezo2-like
62	2.27189e-13	1.26566	0.475	0.316	5.02338e-09	2	ebf3a
63	5.91571e-06	0.799266	0.436	0.356	0.130802	2	xirp2a			xin actin binding repeat containing 2a
64	6.98487e-06	0.589517	0.513	0.435	0.154442	2	ntrk2a
65	9.28859e-06	-0.500934	0.071	0.174	0.20538	2	calm1a
66	0.000183463	4.94016	0.015	0.001	1	2	LOC129716095		GPR139	probable G-protein coupled receptor 139
67	0.000192645	-0.501283	0.098	0.193	1	2	nfx1
70	0.000274402	2.37045	0.03	0.007	1	2	s1pr1
73	0.00231931	0.563686	0.065	0.129	1	2	LOC129706266			lysine-specific demethylase 7B-like
74	0.00270714	0.653299	0.045	0.099	1	2	hic2
78	0.00308477	0.563402	0.522	0.501	1	2	LOC129710935		CDH18-like	cadherin-18-like
83	0.00596169	1.62024	0.021	0.006	1	2	LOC129693519		XICGF28.1	gastrula zinc finger protein XlCGF28.1-like
91	5.15026e-36	1.32833	0.826	0.546	1.13877e-31	3	LOC129712812		Ntrk3-like	NT-3 growth factor receptor-like
92	9.33508e-19	1.35312	0.568	0.356	2.06408e-14	3	LOC129699288		PLCB1	1-phosphatidylinositol 4,5-bisphosphate phosphodiesterase beta-1
94	3.94669e-08	1.17087	0.413	0.293	0.000872652	3	LOC129698382		TRPC4-like	short transient receptor potential channel 4-like
96	1.21238e-05	1.38889	0.277	0.19	0.268069	3	LOC129701463		GFRa4-like	GDNF family receptor alpha-4-like
98	1.53478e-05	7.19336	0.011	0	0.339355	3	tfap2c
100	0.000128909	0.919714	0.299	0.215	1	3	calca
102	0.000270752	1.40858	0.186	0.117	1	3	runx3
105	0.000496972	1.07829	0.379	0.33	1	3	nectin1b
107	0.000954595	0.982514	0.311	0.248	1	3	LOC129701081		Cacna1e	probable voltage-dependent R-type calcium channel subunit alpha-1E
110	0.00188433	2.59523	0.027	0.007	1	3	mdfic
111	0.00218208	2.0108	0.106	0.06	1	3	tac1
114	0.00296262	3.18107	0.015	0.002	1	3	LOC129700664		FN	fibronectin-like
115	0.00502462	2.60984	0.019	0.004	1	3	LOC129715816		ZNF239	zinc finger protein 239-like
116	0.00502525	1.60773	0.068	0.033	1	3	tcf7l2
121	8.54279e-07	3.55077	0.033	0.004	0.018889	4	LOC129708573			synaptophysin-like protein 2
123	9.55516e-07	8.80685	0.014	0	0.0211274	4	pigw
124	1.68242e-05	3.56765	0.028	0.004	0.371999	4	LOC129709843			platelet-activating factor acetylhydrolase 2, cytoplasmic-like
128	4.75418e-05	4.50043	0.014	0.001	1	4	LOC129702500		UR2R	urotensin-2 receptor-like
134	0.00049601	4.02067	0.014	0.001	1	4	klhdc8a
139	0.00236171	4.68947	0.014	0.002	1	4	LOC129703380		RAP2B	ras-related protein Rap-2b
156	3.43913e-06	7.98032	0.012	0	0.0760427	5	rasd4
161	9.69119e-06	4.49273	0.031	0.003	0.214282	5	scgn			ca2 binding protein
163	0.000253545	4.27178	0.019	0.002	1	5	alpk2
172	0.00284958	4.63901	0.012	0.001	1	5	LOC129702539		FBXO40-like	F-box only protein 40-like
174	0.00284958	4.72169	0.012	0.001	1	5	LOC129705360		FOXC2	forkhead box protein C2-like
178	0.00284958	5.01849	0.012	0.001	1	5	LOC129715757			trypsin-like
181	7.14461e-12	5.1737	0.034	0.001	1.57975e-07	6	rnf208
183	1.4961e-11	7.0522	0.025	0	3.30803e-07	6	LOC129699441		TSP2	thrombospondin-2-like
187	3.62957e-08	6.5586	0.017	0	0.000802535	6	opn6a			g-protein coupled
189	3.62957e-08	6.84864	0.017	0	0.000802535	6	LOC129704339		ZFP2	zinc finger protein ZFP2-like
192	3.62957e-08	6.43498	0.017	0	0.000802535	6	hoxb4a
206	1.37632e-05	4.43279	0.017	0.001	0.304318	6	LOC129710628			forkhead box protein N1-like
208	0.000270526	4.19505	0.017	0.001	1	6	npy1r			neuropeptide y receptor
215	5.47953e-251	12.4878	1	0.001	1.21158e-246	7	tmed6
216	5.47953e-251	12.4384	1	0.001	1.21158e-246	7	sync			syncoilin
217	1.28328e-209	10.8187	1	0.002	2.83746e-205	7	dazl
218	4.08984e-140	11.031	0.667	0.001	9.04305e-136	7	LOC129708909			cathepsin E-like
219	5.70595e-140	12.6409	0.333	0	1.26164e-135	7	scxa			scleraxis homolog
220	5.70595e-140	12.6409	0.333	0	1.26164e-135	7	vgll2a
221	5.70595e-140	12.6409	0.333	0	1.26164e-135	7	six2a
	count:	69
B) spinal cord genes from 29 clusters 58 genes				ALL GENES LOOKED UP ON XENIUM EXPLORER
	p_val	avg_log2FC	pct.1	pct.2	p_val_adj	cluster	gene
2	1.38e-36	3.22129	0.04	0.007	3.05e-32	0	barhl2	in bulk data	BarH Like Homeobox 2
6	1.12e-09	2.04773	0.032	0.013	2.48e-05	0	otpa	in bulk data	Orthopedia transcription factor
21	0	4.08996	0.998	0.292	0	2	LOC129701451		slit3 in human MNs
24	0	3.77844	0.211	0.012	0	2	chata	in bulk data
25	3.67e-254	4.73501	0.119	0.004	8.11e-250	2	isl2a	in bulk data
28	7.58e-36	4.10116	0.016	0.001	1.68e-31	2	mnx1
32	2.98e-22	2.07295	0.033	0.006	6.59e-18	3	sim1a
33	5.97e-22	2.23648	0.047	0.011	1.32e-17	3	wt1b
41	1e-25	2.13267	0.044	0.008	2.22e-21	4	LOC129711580		Pax7
45	8.65e-12	2.61146	0.016	0.002	1.91e-07	4	prdm13
54	3.46e-06	1.99857	0.028	0.011	0.0765845	5	gata3
57	0.00354616	1.84117	0.014	0.006	1	5	hsf4		heatshock TF
61	6.48e-114	3.28518	0.198	0.032	1.43e-109	6	pax5
62	1.55e-109	2.47306	0.377	0.113	3.44e-105	6	foxp2
71	3.1e-149	3.95841	0.206	0.026	6.86e-145	7	tfap2a		TF AP2 gene
73	6.4e-55	2.30843	0.311	0.125	1.41e-50	7	LOC129709864		Satb1 like
82	1.37e-231	2.86457	0.577	0.149	3.02e-227	8	sall3b	in bulk data	spalt TF
85	8.17e-43	2.56941	0.145	0.039	1.81e-38	8	LOC129710853	in bulk data	Lhx1-like
95	1.24e-23	4.91871	0.018	0.001	2.75e-19	9	spx
97	1.07e-17	5.1202	0.011	0	2.38e-13	9	olig3
102	4e-244	3.10721	0.516	0.106	8.84e-240	10	LOC129701056		Lmx1a
105	9.99e-88	3.50442	0.157	0.024	2.21e-83	10	tlx3b
111	0	2.10356	0.863	0.209	0	11	LOC129711845		lmx1b
113	4.38e-176	2.02836	0.769	0.302	9.68e-172	11	LOC129705330		Maf-like TF
121	0	6.92355	0.698	0.022	0	12	LOC129701444		myelin-associated glycoprotein-like
124	0	5.40307	0.459	0.018	0	12	myrf		myelin regulatory factor
131	2.01e-122	3.0609	0.32	0.064	4.45e-118	13	LOC129697395		AP2 like TF
133	2.45e-69	3.23503	0.153	0.025	5.42e-65	13	skor2
142	0	6.07104	0.335	0.011	0	14	cenpf		centromere
143	0	5.85073	0.202	0.007	0	14	LOC129707417		aurora kinase C-like
153	7.18e-228	3.27567	0.601	0.11	1.59e-223	15	LOC129701056		Lmx1a
157	6.99e-38	3.29444	0.109	0.018	1.55e-33	15	drgx
161	0	4.56984	0.613	0.071	0	16	gfap		Glial fibrillary acidic protein
166	2.32e-13	5.36286	0.011	0	5.13e-09	16	LOC129707396		iroquois-class homeodomain protein irx-1-A-like
171	0	6.39724	0.344	0.008	0	17	lhx9
172	0	5.49982	0.257	0.009	0	17	LOC129711879		LIM/homeobox protein Lhx2
182	1.06e-11	3.17495	0.034	0.005	2.34e-07	18	phlda1		Promote runx2
183	6.63e-09	3.87413	0.014	0.001	0.000146519	18	LOC129702355		cytokine receptor
191	1.48e-65	4.25062	0.176	0.02	3.28e-61	19	LOC129697818		interleukin receptor
199	0.000525169	3.50884	0.012	0.002	1	19	LOC129694701		gastrula zinc finger protein XlCGF17.1-like
201	0	5.90065	0.47	0.016	0	20	pkd1b		polycystin-1b
204	2.93e-44	5.99989	0.038	0.001	6.48e-40	20	LOC129702292		aristaless-related homeobox protein-like
215	0	7.14261	0.199	0.002	0	21	LOC129707521	hey2	hairy/enhancer-of-split related with YRPW motif protein 2-like
220	8.37e-34	6.06454	0.022	0	1.85e-29	21	LOC129711133		diencephalon/mesencephalon homeobox protein 1-B-like
221	1.14e-30	3.85569	0.082	0.008	2.52e-26	22	LOC129697976		POU4F3-like
223	3.44e-17	3.8522	0.041	0.004	7.6e-13	22	pou4f2
231	4.43e-192	5.81527	0.163	0.004	9.79e-188	23	shox2
232	1.12e-85	4.07422	0.361	0.052	2.47e-81	23	megf11		Multiple EGF Like Domains 11
243	5.38e-65	7.41295	0.042	0	1.19e-60	24	klf17
244	2.08e-58	11.3877	0.017	0	4.6e-54	24	LOC129706974		forkhead box protein Q1-like
252	4.08e-35	11.0213	0.01	0	9.03e-31	25	prop1
253	3.74e-18	7.56352	0.01	0	8.27e-14	25	LOC129698984		phosphoprotein
261	1.9e-35	10.3661	0.01	0	4.2e-31	26	LOC129704541		fascin like
270	1.1e-09	7.66187	0.01	0	2.44e-05	26	egr3
271	3.01e-166	7.60373	0.098	0.001	6.65e-162	27	dmbx1b		Diencephalon/Mesencephalon Homeobox 1
272	7.95e-51	8.50138	0.022	0	1.76e-46	27	LOC129693950		cdc42 effector protein 1-like
286	9.62e-17	6.93164	0.014	0	2.13e-12	28	LOC129716416		nuclear factor 7, ovary-like
288	7.92e-13	6.23727	0.014	0	1.75e-08	28	LOC129709592		G-protein coupled receptor 139
						count:	58
C) non neural DRG 7 clusters 33 genes				ALL GENES LOOKED UP ON XENIUM EXPLORER (duplicated mostly removed)
	p_val	avg_log2FC	pct.1	pct.2	p_val_adj	cluster	gene	xenium cell type	pctdiff	gene abbreviation	gene name
2	0	3.09601	0.555	0.116	0	0	LOC129700671		0.439	TMSB10	thymosin beta-10-like
4	4.78E-222	2.44151	0.456	0.121	1.06E-217	0	LOC129714767		0.335	TUBA1A	tubulin alpha chain
6	2.32E-129	2.65744	0.278	0.067	5.14E-125	0	LOC129709544		0.211	CHCHD2	coiled-coil-helix-coiled-coil-helix domain-containing protein 2-like
7	3.12E-99	2.62378	0.224	0.055	6.89E-95	0	LOC129702179		0.169	ETBR	endothelin receptor type B-like
13	1.75E-23	3.29314	0.043	0.007	3.88E-19	0	mllt11		0.036		TF
121	0	3.6509	0.866	0.213	0	4	prdm16		0.653
122	0	3.56018	0.832	0.225	0	4	LOC129698887		0.607	ERBB4	receptor tyrosine-protein kinase erbB-4-like
123	2.04E-274	3.23176	0.608	0.116	4.51E-270	4	LOC129713837		0.492	PLEKHA4	pleckstrin homology domain-containing family A member 4-like
124	5.13E-237	3.07022	0.619	0.146	1.13E-232	4	LOC129696308		0.473	PXDN	peroxidasin homolog
125	6.89E-230	3.18582	0.619	0.153	1.52E-225	4	LOC129704093		0.466		VPS10 domain-containing receptor SorCS1-like
151	0	7.46501	0.379	0.008	0	5	LOC129708133	muscle cells	0.371	MYH4	myosin-4
152	0	6.88714	0.376	0.008	0	5	LOC129705757	muscle cells	0.368	TNNT3	troponin T, fast skeletal muscle isoforms-like
154	0	6.89928	0.323	0.006	0	5	LOC129705748	muscle cells	0.317	FSTNI	troponin I, fast skeletal muscle-like
155	9.97E-298	6.42596	0.348	0.009	2.20E-293	5	LOC129708132	muscle cells	0.339	MYH4	myosin-4-like
157	3.53E-243	5.90483	0.362	0.016	7.81E-239	5	LOC129715185	muscle cells	0.346	ACTC1	actin, alpha cardiac muscle 1-like
181	2.56E-291	5.78928	0.878	0.075	5.67E-287	6	LOC129706750	endothelial	0.803	HBB	hemoglobin subunit beta-like
182	9.59E-233	5.64133	0.927	0.116	2.12E-228	6	LOC129706748	endothelial	0.811	HBA	hemoglobin subunit alpha-like
183	3.21E-209	6.97637	0.323	0.009	7.09E-205	6	LOC129710365	endothelial	0.314	AE2	anion exchange protein 2-like
201	2.07E-10	4.8595	0.018	0.001	4.58E-06	6	LOC129700965	ventral SC a few DRG	0.017	TAL1	T-cell acute lymphocytic leukemia protein 1 homolog
204	6.10E-09	4.14837	0.043	0.006	0.000135	6	LOC129707445		0.037	C/EBP	CCAAT/enhancer-binding protein beta-like
214	2.37E-18	9.25115	0.012	0	5.25E-14	7	LOC129694394		0.012	GNRHR2	gonadotropin-releasing hormone II receptor-like
215	2.37E-18	9.59359	0.012	0	5.25E-14	7	LOC129697470		0.012	NR0B2	nuclear receptor subfamily 0 group B member 2-like
219	2.37E-18	8.31287	0.012	0	5.25E-14	7	LOC129708502		0.012	UR2R	urotensin-2 receptor-like
225	1.07E-09	7.08868	0.012	0	2.36E-05	7	LOC129697616		0.012	ZNF239	zinc finger protein 239-like
241	0	10.3942	0.528	0.003	0	8	matn1	caritlage	0.525
242	0	8.53002	0.528	0.004	0	8	cnmd	caritlage	0.524
243	5.90E-173	7.3803	0.583	0.012	1.30E-168	8	col9a3	caritlage	0.571
244	1.85E-151	7.38503	0.667	0.019	4.08E-147	8	thbs1b		0.648
245	6.45E-150	7.06608	0.611	0.016	1.43E-145	8	LOC129712773		0.595	ACAN	aggrecan core protein-like
272	0	12.3457	0.643	0	0	9	LOC129697463		0.643	GJB7	gap junction beta-7 protein-like
274	0	9.03151	0.571	0.002	0	9	carmil2		0.569
279	2.82E-198	8.15162	0.643	0.005	6.24E-194	9	LOC129695365		0.638	SIGLEC-15	sialic acid-binding Ig-like lectin 15
282	6.19E-146	8.5515	0.714	0.009	1.37E-141	9	LOC129704714		0.705	ELK1	ETS domain-containing protein Elk-1-like
						count:	33
D) Known mouse GOI 62 genes				ALL GENES LOOKED UP ON XENIUM EXPLORER (duplicated mostly removed)
	Gene name	geneID:	origin	mouse gene and aka	long gene name	expression/origin
	foxp1	foxp1				LMC marker
	LOC129707262	MafB (add in)				V1 INs and subsets SC
	LOC129713970	129713970	GOI	VGLUT1-like	vesicular glutamate transporter 1-like	panSN
	meis2a	129700319	GOI	Meis2	Meis homeobox 2a	pSN
	etv1	129713044	GOI	Er81		pSN
	runx1	129702976	GOI	Runx1		nociceptors
	ret	129712934	GOI	Ret
	LOC129711815	129711815	GOI	whrn-like
	LOC129713944	129713944	GOI	pv-like	parvalbumin, muscle-like
	LOC129707715	129707715	GOI	NT3-like
	LOC129706941	129706941	GOI	pv-like	parvalbumin, thymic-like
	LOC129694513	129694513	GOI	Ntrk1-like
	heg1	129698602	GOI	Heg1	heart development protein with EGF-like domains 1	Ia SN marker - Oliver Nat Com 2021
	nxph1	129713176	GOI	Nxph1		Ia SN marker - Oliver Nat Com 2021
	LOC129698317	129698317	GOI	pcdh8 - shorter		Ia SN marker - Oliver Nat Com 2021
	LOC129698315	129698315	GOI	pcdh8 - long		Ia SN marker - Oliver Nat Com 2021
	LOC129705569	129705569	GOI	Slc17a6	vesicular glutamate transporter 2	Ia SN marker - Oliver Nat Com 2021		vglut2
	calb1	129696132	GOI	Calb1		Ia SN marker - Oliver Nat Com 2021
	LOC129711001	129711001	GOI	Nrtn	neurturin-like	Ia SN marker - Oliver Nat Com 2021
	hpse	129701247	GOI	Hpse	heparanase	Ia SN marker - Oliver Nat Com 2021
	calb2a	129705246	GOI	Calb2		Ia SN marker - Oliver Nat Com 2021
	colq	129712053	GOI	Colq		Ia SN marker - Oliver Nat Com 2021
	ptprea	129703953	GOI	Ptpre	protein tyrosine phosphatase receptor type Ea	Ia SN marker - Oliver Nat Com 2021
	tshz1	129696658	GOI	Tshz1		II pSN marker - Oliver Nat Com 2021
	cdh13	129705383	GOI	Cdh13		II pSN marker - Oliver Nat Com 2021
	LOC129708362	129708362	GOI	Chad	chondroadherin	Ib pSN marker - Oliver Nat Com 2021
	nos1	129709305	GOI	Nos1		Ib pSN marker - Oliver Nat Com 2021
	npy1r	129703530	GOI	Npy1r		Ib pSN marker - Oliver Nat Com 2021
	LOC129698314	129698314	GOI	Pcdh17		Ib pSN marker - Oliver Nat Com 2021
	tox2	129707159	GOI			related to tox
	LOC129710599	129710599	GOI	trpv1-like		back muscle pSN - Dietrich Nat Comm 2022
	LOC129696525	129696525	GOI	Zfhx4		back muscle pSN - Dietrich Nat Comm 2022
	epha3	129702943	GOI	Epha3		back muscle pSN - Dietrich Nat Comm 2022
	epha7	129697363	GOI	Epha7		back muscle pSN - Dietrich Nat Comm 2022
	LOC129695356	129695356	GOI	epha5		back muscle pSN - Dietrich Nat Comm 2022
	gabrg1	129697977	GOI	Gabrg1		limb pSN - Dietrich Nat Comm 2022
	efna5b	129695851	GOI	Efna5		limb pSN - Dietrich Nat Comm 2022
	LOC129706264	129706264	GOI	Etv6		limb pSN - Dietrich Nat Comm 2022
	LOC129696083	129696083	GOI	Pde1c	Ca dep Phosphodiesterase 1c	limb pSN - Dietrich Nat Comm 2022
	s100b	129698978	GOI	S100b		limb pSN - Dietrich Nat Comm 2022
	LOC129710892	129710892	GOI	Zbtb7c	zinc finger and BTB domain containing 7C	limb pSN - Dietrich Nat Comm 2022
	chodl	129703054	GOI	Chodl	chondrolectin	limb pSN - Dietrich Nat Comm 2022
	c1ql2	129699017	GOI	C1ql2	complement C1q like 2	abd muscle pSN - Dietrich Nat Comm 2022
	bcl11aa	129699797	GOI	Bcl11a		abd muscle pSN - Dietrich Nat Comm 2022, adult DRG CGRP Ginty Nature 2020
	hmx1	129703007	GOI	Hmx1		Runx3 hi e11p5 Wang Nat Comm 2019
	lmcd1	129704548	GOI	Ia marker mouse
	aldh1a3	129712514	GOI		aldehyde dehydrogenase 1 family, member A3
	asic2	129710357	GOI		acid-sensing (proton-gated) ion channel 2
	asic1b	129714623	GOI		acid-sensing (proton-gated) ion channel 1b
	LOC129703274	129703274	GOI	Mecom-like	histone-lysine N-methyltransferase MECOM-like
	bcl11ba	129699983	GOI	Bcl11b		adult DRG CGRP Ginty Nature 2020
	LOC129710482	129710482	GOI	Bhlha9		adult DRG C-LTMR Ginty Nature 2020
	casz1	129711413	GOI	Casz1	castor zinc finger 1	adult DRG C-LTMR Ginty Nature 2020
	LOC129711591	129711591	GOI	Chd5		adult DRG C-LTMR CGRP Ginty Nature 2020
	LOC129701339	129701339	GOI	Hopx		adult DRG LTMR Proprio Ginty Nature 2020
	LOC129698412	129698412	GOI	Klhl5	kelch-like protein 5	adult DRG MRGPRD Ginty Nature 2020
	onecut2	129714717	GOI	Onecut2		adult DRG several Ginty Nature 2020
	pou6f2	129696195	GOI	Pou6f2		adult DRG RA LTMR Ginty Nature 2020
	shox2	129703704	GOI	Shox2		adult DRG LTMR Prop Ginty Nature 2020
	tox	129696272	GOI	Tox		adult DRG cold Ginty Nature 2020; back muscle pSN - Dietrich Nat Comm 2022
	tox3	129705038	GOI	Tox3		adult DRG C-LTMR Ginty Nature 2020
	aldh1a2	aldh1a2		Raldh2		LMC marker
	count:	62
E) Bulk/pseudo bulk DRG (63) and SC (35) gene 100 genes				ALL GENES LOOKED UP ON XENIUM EXPLORER
	Gene name	geneID:	origin		Myungin ID	DRG815_S14_L002	DRG816_S15_L002	DRG818_S16_L002	SC815_S11_L002	SC816_S12_L002	SC818_S13_L002	FC (SC/DRG)	LogFC	FC (DRG/SC)	long gene name
	kcnk18	129704377	Bulk DRG>SC		kcnk18	4625	5355	5919	9	14	3	0.00163532	-9.25621	611.5	potassium channel, subfamily K, member 18
	LOC129711692	129711692	Bulk DRG>SC		calml6	4213	6349	4823	16	27	20	0.0040949	-7.93196	244.206	calglandulin-like
	LOC129706432	129706432	Bulk DRG>SC		tspan8	5727	6355	7967	52	40	20	0.00558631	-7.48389	179.009	tetraspanin-8-like
	LOC129700120	129700120	Bulk DRG>SC		six1	338	355	421	4	3	2	0.00807899	-6.95161	123.778	six1
	gfral	129697029	Bulk DRG>SC		gfral	1797	2990	4821	11	55	23	0.00926311	-6.75429	107.955	GDNF family receptor alpha like (gfral)
	omd	129704875	Bulk DRG>SC		omd	2182	2459	1460	18	10	29	0.00934273	-6.74194	107.035	osteomodulin
	ogna	129704877	Bulk DRG>SC		ogn	6096	6655	4861	116	52	150	0.0180559	-5.79139	55.3836	osteoglycin, paralog a
	LOC129694689	129694689	Bulk DRG>SC		f2rl1	959	742	898	31	16	8	0.021162	-5.56238	47.2545	F2R like trypsin receptor 1
	trpm2	129698849	Bulk DRG>SC		trpm2	5332	4364	8039	135	95	181	0.0231745	-5.43132	43.1509	trpm2
	LOC129696502	129696502	Bulk DRG>SC		trpa1	5214	3673	6488	162	172	92	0.0277073	-5.17359	36.0915	transient receptor potential cation channel subfamily A member 1
	LOC129705667	129705667	Bulk DRG>SC		ampd3	6316	5429	9493	184	180	246	0.0287221	-5.12169	34.8164	AMP deaminase 3-like
	LOC129695698	129695698	Bulk DRG>SC		s1pr3	1998	1599	2932	67	63	84	0.0327768	-4.93118	30.5093	sphingosine-1-phosphate receptor 3
	LOC129695607	129695607	Bulk DRG>SC		frmpd1	1505	995	2050	68	35	61	0.036044	-4.7941	27.7439	FERM And PDZ Domain Containing 1
	ppp1r1c	129698686	Bulk DRG>SC		ppp1r1c	10754	12725	7997	445	333	420	0.0380607	-4.71555	26.2738	Protein Phosphatase 1 Regulatory Inhibitor Subunit 1C
	atp8a2	129698075	Bulk DRG>SC		atp8a2	19808	15749	26167	1080	716	792	0.0419286	-4.57592	23.8501	ATPase phospholipid transporting 8A2
	pou4f3	129701483	Bulk DRG>SC		pou4f3	508	541	762	33	26	31	0.0496963	-4.33072	20.1222	Brn3c also broad to specific in Ginty CGRPa SNs
	grxcr1a	129698041	Bulk DRG>SC		grxcr1	429	401	315	36	5	18	0.0515284	-4.27849	19.4068	glutaredoxin and cysteine rich domain containing 1
	tbx2b	129710589	Bulk DRG>SC		tbx2	2699	2370	3322	159	148	188	0.0589918	-4.08334	16.9515	T-box transcription factor 2b
	LOC129697058	129697058	Bulk DRG>SC		dcdc2c	992	266	692	50	39	29	0.0605128	-4.04662	16.5254	doublecortin domain containing 2C
	npr2	129695828	Bulk DRG>SC		npr2	3647	3279	5072	302	227	337	0.0721787	-3.79228	13.8545	natriuretic peptide receptor 2
	LOC129708119	129708119	Bulk DRG>SC		pirt	619	563	800	47	53	53	0.0771948	-3.69535	12.9542	phosphoinositide interacting regulator of TRP channels
	sh3bgrl2	129697475	Bulk DRG>SC		sh3bgrl2	10119	9176	12291	850	921	832	0.0824099	-3.60104	12.1345	SH3 domain binding glutamate-rich protein like 2
	egr2b	129704225	Bulk DRG>SC		egr2	306	494	491	42	18	52	0.0867545	-3.52692	11.5268	egr2
	etv4	129710295	Bulk DRG>SC		etv4	1980	1601	1848	175	136	180	0.0904402	-3.46689	11.057	etv4
	tbx4	129710587	Bulk DRG>SC		tbx4	271	484	368	8	27	73	0.096171	-3.37825	10.3981	tbx4
	dusp28	129703498	Bulk DRG>SC		dusp28	922	732	932	76	78	97	0.0970611	-3.36496	10.3028	dual specificity phosphatase 28
	amigo3	129704608	Bulk DRG>SC		amigo3	1119	1182	1213	107	79	160	0.0984633	-3.34427	10.1561	adhesion molecule with Ig-like domain 3
	itgbl1	129697917	Bulk DRG>SC		itgbl1	970	1753	807	159	86	104	0.0988669	-3.33837	10.1146	integrin subunit beta like 1
	alkal2b	129697045	Bulk DRG>SC		alkal2	1835	1711	1354	186	126	175	0.0993878	-3.33079	10.0616	ALK and LTK ligand 2
	isl2a	129713485	Bulk DRG>SC		isl2	1011	1031	1930	118	106	172	0.0996979	-3.32629	10.0303	isl2
	LOC129705654	129705654	Bulk DRG>SC		parva	4791	3481	7886	567	498	636	0.105273	-3.24779	9.49912	alpha-parvin
	LOC129696472	129696472	Bulk DRG>SC		piezo2	6728	4608	10233	894	822	914	0.121934	-3.03582	8.20114	piezo-type mechanosensitive ion channel component 2
	ret	129712934	Bulk DRG>SC		ret	17616	10394	24961	1859	2076	2655	0.124408	-3.00685	8.03809	ret
	LOC129702922	129702922	Bulk DRG>SC		tmem45a	262	495	545	39	55	68	0.124424	-3.00666	8.03704	transmembrane protein 45A
	lgi1b	129703900	Bulk DRG>SC		lgi1	2022	1837	1319	190	276	185	0.125724	-2.99167	7.95392	leucine rich glioma inactivated 1
	LOC129710365	129710365	Bulk DRG>SC		slc4a1	6707	5937	4350	822	617	1051	0.146522	-2.77081	6.8249	solute carrier family 4 member 1
	LOC129711962	129711962	Bulk DRG>SC		ntng2	2404	1972	3161	307	390	434	0.15006	-2.73639	6.66401	netrin-G2
	rgs3a	129711910	Bulk DRG>SC		rgs3	3777	2699	3386	548	405	539	0.151288	-2.72463	6.60992	regulator of G protein signaling 3
	gldn	129712591	Bulk DRG>SC		gldn	2710	4631	2408	662	289	541	0.153041	-2.70801	6.53418	gliomedin
	skor2	129710825	Bulk DRG>SC		skor2	1856	1754	2197	343	253	317	0.157224	-2.66911	6.36035	skor2
	mvb12a	129714448	Bulk DRG>SC		mvb12a	1725	729	1201	206	161	217	0.159781	-2.64583	6.25856	multivesicular body subunit 12A
	dap	129706509	Bulk DRG>SC		dap	3512	3345	2151	461	478	501	0.159858	-2.64514	6.25556	death-associated protein
	crabp1a	129713564	Bulk DRG>SC		crabp1	719	486	1095	103	151	115	0.160435	-2.63994	6.23306	cellular retinoic acid binding protein 1
	lamp3	129703194	Bulk DRG>SC		lamp3	539	284	251	64	42	67	0.16108	-2.63415	6.20809	lysosomal associated membrane protein 3
	LOC129702579	129702579	Bulk DRG>SC		alcam	16913	13786	18742	3096	2193	2684	0.161263	-2.63251	6.20105	aka CD166
	LOC129698816	129698816	Bulk DRG>SC		dapl1	6785	7171	3807	1264	794	880	0.1654	-2.59597	6.04595	death associated protein like 1
	LOC129709642	129709642	Bulk DRG>SC		kcnq4	202	201	384	40	46	46	0.167726	-2.57583	5.96212	potassium voltage-gated channel subfamily Q member 4
	tgfbi	129701775	Bulk DRG>SC		tgfbi	1195	1049	713	239	146	113	0.168414	-2.56992	5.93775	transforming growth factor, beta-induced
	syt13	129705879	Bulk DRG>SC		syt13	515	321	660	84	68	100	0.168449	-2.56961	5.93651	synaptotagmin 13
	def6a	129708627	Bulk DRG>SC		def6	650	624	516	99	92	127	0.177654	-2.49286	5.62893	DEF6 guanine nucleotide exchange factor a
	tlx3b	129701412	Bulk DRG>SC		tlx3	5074	5023	7014	1048	910	1094	0.178365	-2.4871	5.60649	T cell leukemia homeobox 3
	runx2a	129697219	Bulk DRG>SC		runx2	288	212	300	64	35	54	0.19125	-2.38647	5.22876	Runx2
	cxcl14	129701780	Bulk DRG>SC		cxcl14	499	346	493	112	76	68	0.19133	-2.38586	5.22656	C-X-C motif chemokine ligand 14
	ush1c	129705737	Bulk DRG>SC		ush1c	453	169	381	78	49	65	0.191426	-2.38514	5.22396	USH1 protein network component harmonin
	LOC129702856	129702856	Bulk DRG>SC		mid1	866	1048	1463	279	177	195	0.192775	-2.37501	5.1874	E3 ubiquitin-protein ligase Midline-1
	LOC129695548	129695548	Bulk DRG>SC		lurap1l	1166	884	869	216	181	166	0.192874	-2.37427	5.18472	leucine rich adaptor protein 1 like
	tmem145	129703337	Bulk DRG>SC		tmem145	222	248	314	42	42	71	0.197704	-2.33859	5.05806	transmembrane protein 145
	LOC129713515	129713515	Bulk DRG>SC		cib1	1671	2325	1611	336	301	489	0.20082	-2.31602	4.97957	calcium and integrin-binding protein 1
	calca	129705949	Bulk DRG>SC		calcb	8992	13620	7172	2029	1587	2496	0.205211	-2.28482	4.87304	calcitonin/calcitonin-related polypeptide, alpha (calca)
	phf24	129695283	Bulk DRG>SC		phf24	4113	3294	4238	868	842	740	0.210391	-2.24886	4.75306	PHD finger protein 24
	msantd1	129714279	Bulk DRG>SC		msantd1	316	418	237	86	54	73	0.219361	-2.18862	4.55869	Myb/SANT DNA binding domain containing 1
	tekt3	129708098	Bulk DRG>SC		tekt3	466	484	239	116	34	125	0.231287	-2.11225	4.32364	tektin family of microtubule-associated cytoskeletal
	isl1a	129696217	Bulk DRG>SC		isl1	2773	2426	2994	629	543	767	0.236665	-2.07908	4.22537
	count:	63
	LOC129695533	129695533	Bulk SC>DRG		tal2	2	1	1	1334	880	995	802.25	9.64791		T-cell acute lymphocytic leukemia protein 2-like
	barhl2	129700738	Bulk SC>DRG		barhl2	0	0	1	301	214	275	790	9.62571		BarH-like homeobox 2
	LOC129701834	129701834	Bulk SC>DRG		gabra6	0	2	0	585	427	369	690.5	9.4315		gamma-aminobutyric acid type A receptor subunit alpha6
	LOC129702008	129702008	Bulk SC>DRG		pou3f4	0	0	4	780	800	1011	647.75	9.33929		Pou3f4
	sp8b	129712741	Bulk SC>DRG		sp8	0	1	1	338	342	401	540.5	9.07815		sp8 transcription factor
	chata	129712908	Bulk SC>DRG		chat	2	12	22	3852	4076	5075	361.194	8.49663		choline O-acetyltransferase a
	LOC129705887	129705887	Bulk SC>DRG		cd44	4	30	27	8185	6044	6553	340.689	8.41231		mucin2
	olig2	129702962	Bulk SC>DRG		olig2	0	14	12	3433	2635	2670	336.077	8.39265		olig2
	LOC129698775	129698775	Bulk SC>DRG		gad1	37	61	84	23952	16220	18202	320.736	8.32524		Glutamic acid decarboxylase 1
	LOC129710853	129710853	Bulk SC>DRG		lhx1	1	8	4	1454	1151	1528	317.923	8.31253		Lhx1
	lhx9	129701263	Bulk SC>DRG		lhx9	0	3	6	1074	618	974	296.222	8.21054		Lhx9
	myrf	129705775	Bulk SC>DRG		myrf	32	73	44	14593	12653	15772	288.711	8.17348		myelin regulatory factor
	LOC129701833	129701833	Bulk SC>DRG		gabrb2	8	3	18	2771	2419	3176	288.483	8.17234		gamma-aminobutyric acid receptor subunit beta-2
	LOC129700796	129700796	Bulk SC>DRG		tmem125	8	52	35	11818	6521	8926	287	8.16491		transmembrane protein 125
	LOC129702961	129702961	Bulk SC>DRG		olig1	10	38	41	9464	7123	8781	285.034	8.15499		olig1
	gabrg2	129701836	Bulk SC>DRG		gabrg2	18	9	25	3923	3965	5315	253.904	7.98814		gamma-aminobutyric acid type A receptor subunit gamma2
	LOC129711845	129711845	Bulk SC>DRG		lmx1b	1	5	4	898	753	769	242	7.91886		Lmx1.2 in database
	otpa	129694779	Bulk SC>DRG		otp	5	17	3	2134	1859	2037	241.2	7.91409		orthopedia homeobox
	LOC129713917	129713917	Bulk SC>DRG		grin2b	1	7	6	1003	1140	1181	237.429	7.89135		glutamate ionotropic receptor NMDA type subunit 2B
	lhx5	129709327	Bulk SC>DRG		lhx5	2	5	4	810	643	700	195.727	7.6127
	sall1a	129705037	Bulk SC>DRG		sall1	9	24	17	2922	2963	3611	189.92	7.56925		spalt like transcription factor 1
	sall3b	129696665	Bulk SC>DRG		sall3	11	32	51	6262	5312	6263	189.755	7.568		spalt like transcription factor 3
	evx2	129698725	Bulk SC>DRG		evx2	0	4	0	221	270	245	184	7.52356		evx2
	LOC129699312	129699312	Bulk SC>DRG		nkx2-2	7	6	0	858	776	719	181	7.49985		Nkx-2.2a-like
	LOC129713049	129713049	Bulk SC>DRG		pax2	9	25	14	2477	2123	2483	147.562	7.20518		pax2
	grm5b	129698246	Bulk SC>DRG		grm5	59	43	52	6939	6416	7092	132.773	7.05282		glutamate metabotropic receptor 5
	LOC129698177	129698177	Bulk SC>DRG		pou3f3	2	11	13	1221	922	1154	126.808	6.9865
	prdm8b	129700035	Bulk SC>DRG		prdm8	2	6	5	647	451	536	125.692	6.97375
	sox21b	129698006	Bulk SC>DRG		sox21	1	12	0	588	424	583	122.692	6.9389
	bhlhe22	129696257	Bulk SC>DRG		bhlhe22	2	2	4	364	287	330	122.625	6.93811		basic helix-loop-helix family, member e22
	rfx4	129706293	Bulk SC>DRG		rfx4	2	4	16	624	857	950	110.5	6.7879		regulatory factor X, 4
	lmo3	129707695	Bulk SC>DRG		lmo3	4	12	9	915	736	802	98.12	6.61648		lmo3
	irx3a	129705046	Bulk SC>DRG		irx3	2	7	0	263	216	265	82.6667	6.36923		irx3a
	uncx	129706820	Bulk SC>DRG		uncx	19	4	2	743	486	500	69.16	6.11187		UNC homeobox
	nlgn1		PIPseq SC			38	11	30	3836	3048	3168	127.241			neuroligin1
	count:	35
