## Supplementary material for "Ancient Somatosensory Circuit Architectures Employ Flexible Molecular Strategies": Table S2

### Sheet: Sheet1
	alt name or	list	rPec EMBRYO3	Bulk RNAseq counts DRG and SC						uninformative		notes
	name in bulk	origin	observational results	DRG815	DRG816	DRG818	SC815	SC816	SC818_S13
aldh1a2	Raldh2	D known GOI	good LMC MN	73	128	94	827	1045	1098
aldh1a3	Raldh3	D known GOI	no SC DRG	15	14	14	10	35	27	X
alkal2b	"alkal2"	E bulk DRG>SC	good DRG	1835	1711	1354	186	126	175
alpk2		A subDRG cluster5	no SC DRG	4	7	3	44	16	22	X
amigo3		E bulk DRG>SC	good DRG SC subsets	1119	1182	1213	107	79	160
asic1b	"asic1"	D known GOI	good DRG SC broad	106	56	163	1058	1035	716
asic2		D known GOI	strong DRG some SC	-	-	-	-	-	-			not in bulk data
atp8a2		E bulk DRG>SC	strong DRG some SC	19808	15749	26167	1080	716	792
barhl2		B SC sn cluster0 bulk SC>DRG	strong SC specific	0	0	1	301	214	275
bcl11aa		D known GOI	broad but high in deep dorsal horn	55	70	50	3438	3190	3748			abd muscle pSN - Dietrich Nat Comm 2022, adult DRG CGRP Ginty Nature 2020
bcl11ba		D known GOI	SC deep dorsal horn high and DRG subset	183	954	447	4019	3736	3886			adult DRG CGRP Ginty Nature 2020
bhlhe22		E bulk SC>DRG	strong SC specific	2	2	4	364	287	330
c1ql2		D known GOI	MN a few strong DRG	89	123	118	117	87	58			abd muscle pSN - Dietrich Nat Comm 2022
calb1		D known GOI	sparse SC DRG	32	6	23	313	263	212			Ia SN marker - Oliver Nat Com 2021
calb2a	"calb2"	D known GOI	SC and DRG subset	17117	12024	28165	20478	17328	19174			Ia SN marker - Oliver Nat Com 2021
calca	"calcb"	A subDRG cluster3	DRG subset SC sparse	8992	13620	7172	2029	1587	2496
calm1a	"calm1"	A subDRG cluster2	broad SC DRG	78956	78471	93098	82209	60145	76027
carmil2	"carmil2"	C non neuro DRG cluster9	no SC DRG	0	54	21	50	65	96	X
casz1		D known GOI	DRG subset SC sparse	863	667	1596	1391	1300	1417			adult DRG C-LTMR Ginty Nature 2020
cdh13		D known GOI	broad SC and DRG	5523	4527	9151	10058	7700	8217
cenpf		B SC sn cluster14	scattered cells	104	119	78	968	567	734	X
chata		B SC sn cluster2 E bulk SC>DRG	SC MN specific no DRG	2	12	22	3852	4076	5075
chodl		D known GOI	ventral SC a few intense DRG cells	94	62	401	1001	1297	1776
cnmd		C non neuro DRG cluster8	cartilage	108	94	54	1564	716	862
col9a3		C non neuro DRG cluster8	cartilage	62	86	36	220	180	359
colq		D known GOI	DRG subset and MNs	1049	680	1423	3020	2215	3040			Ia SN marker - Oliver Nat Com 2021
crabp1a		E bulk DRG>SC	scattered neurons	719	486	1095	103	151	115
cxcl14		E bulk DRG>SC	scattered DRG and SC	499	346	493	112	76	68
dap		E bulk DRG>SC	scattered broad slight in DRG	3512	3345	2151	461	478	501
dazl		B subDRG cluster7	no DRG expression	-	-	-	-	-	-	X		not in bulk data
def6a		E bulk DRG>SC	scattered DRG few SC	650	624	516	99	92	127
dmbx1b		B SC sn cluster27	SC specific dorsal	0	0	0	64	62	75
drgx		B SC sn cluster14	dorsal spinal cord and DRG	1607	1246	1812	1327	1020	1205
dusp28		E bulk DRG>SC	good DRG a tad SC	922	732	932	76	78	97
ebf3a		A subDRG cluster2	subset DRG and SC cells	1598	1553	1787	19525	13989	15587
efna5b		D known GOI	scattered SC and DRG	1211	1390	1442	3775	3086	3754			limb pSN - Dietrich Nat Comm 2022
egr2b		E bulk DRG>SC	strong DRG	306	494	491	42	18	52
egr3		B SC sn cluster26	few in SC and DRG	49	130	83	267	280	317
elf3		A subDRG cluster1	scattered SC and DRG	70	100	21	13	12	11	X
epha3		D known GOI	MN concentration possible DRG sub	197	244	196	1020	785	904			back muscle pSN - Dietrich Nat Comm 2022
epha7		D known GOI	scattered SC and DRG	378	253	479	1323	1227	1351			back muscle pSN - Dietrich Nat Comm 2022
etv1		D known GOI	scattered SC and DRG	181	269	190	5640	4087	4269
etv4		E bulk DRG>SC	strong DRG	1980	1601	1848	175	136	180
evx2		E bulk SC>DRG	SC specific subsets	0	4	0	221	270	245
foxp1		D known GOI	MNs scattered SC and DRG	150	193	154	1270	1024	1307
foxp2		B SC sn cluster6	SC ventral SC and deep DH	15	14	31	1508	1091	1106
gabrg1		D known GOI	broad SC and DRG	396	269	562	2902	2382	2871			limb pSN - Dietrich Nat Comm 2022
gabrg2		E bulk SC>DRG	SC strong weak DRG	18	9	25	3923	3965	5315
gata3		B SC sn cluster5	SC ventral neurons	14	67	10	49	55	41
gfap		B SC sn cluster16	SC progenitor intermediate	-	-	-	-	-	-			not in bulk data
gfral		E bulk DRG>SC	DRG subset specific	1797	2990	4821	11	55	23
gldn		E bulk DRG>SC	good DRG and roots	2710	4631	2408	662	289	541
grm5b		E bulk SC>DRG	SC specific broad	59	43	52	6939	6416	7092
grxcr1a		E bulk DRG>SC	DRG subset a tad SC	429	401	315	36	5	18
heg1		D known GOI	scattered DRG SC	112	152	170	378	231	393
hic2		A subDRG cluster2	broad expression elevated in subset DRG cells	163	220	90	383	358	421
hmx1		D known GOI	no clear signal	7	12	7	0	0	0	X		Runx3 hi e11p5 Wang Nat Comm 2019
hoxb4a		A subDRG cluster6	broad SC and DRG possibly subsets	-	-	-	-	-	-			not in bulk data
hpse		D known GOI	sparse SC DRG	17	7	21	361	385	600
hsf4		B SC sn cluster5	SC and DRG scattered	30	29	28	29	31	49	X
irx3a		E bulk SC>DRG	SC specific and epidermis	2	7	0	263	216	265
isl1a		E bulk DRG>SC	good DRG sparse SC	2773	2426	2994	629	543	767
isl2a	"Isl2"	B SC sn cluster2 E bulk DRG>SC	good DRG sparse SC	1011	1031	1930	118	106	172
itgbl1		E bulk DRG>SC	cells around DRG	970	1753	807	159	86	104			integrin subunit beta like 1
kcnk18		E bulk DRG>SC	good DRG	4625	5355	5919	9	14	3
klf17		B SC sn cluster24	small SC pop and DRG subset	-	-	-	-	-	-			not in bulk data
klhdc8a		A subDRG cluster4	scattered SC and DRG cells	13	18	27	167	189	199
lamp3		E bulk DRG>SC	a few DRG cells	539	284	251	64	42	67
lgi1b		E bulk DRG>SC	good DRG	2022	1837	1319	190	276	185
lhx5		E bulk SC>DRG	strong SC broad	2	5	4	810	643	700
lhx9		B SC sn cluster17 E bulk DRG>SC	SC specific dorsal horn	0	3	6	1074	618	974
lmcd1		D known GOI	restricted SC and DRG cells	339	383	212	793	542	776			1a marker mouse
lmo3		E bulk SC>DRG	strong SC some mesenchyme	4	12	9	915	736	802
LOC129693519	XICGF28.1	A subDRG cluster2	subset DRG and SC cells	-	-	-	-	-	-			not in bulk
LOC129693598		A subDRG cluster1	scattered DRG and SC cells	-	-	-	-	-	-	X		zinc-binding protein A33-like
LOC129693950	lncRNA	B SC sn cluster27	a few SC cells	-	-	-	-	-	-	X		not in bulk seq
LOC129694044	"znf436"	A subDRG SC cluster0	broad DRG and SC	-	-	-	-	-	-			not in bulk seq
LOC129694394	"gnrhi"	C non neuro cluster7	a few scattered cells	113	232	118	4	3	0	X		gonadotropin-releasing hormone receptor
LOC129694513	ntrk1	D known GOI	DRG subset scarce SC	-	-	-	-	-	-			not in bulk
LOC129694689	"f2rl1"	E bulk DRG>SC	DRG sparse SC	959	742	898	31	16	8			F2R like trypsin receptor 1
LOC129694701	XlCGF17.1	B SC sn cluster19	broad scattered cells	-	-	-	-	-	-			gastrula zinc finger
LOC129695029	"znf644"	A subDRG cluster0	broad expression	536	476	817	3440	2378	2779
LOC129695356	"epha5"	D known GOI	ventral SC nothing in DRG	4	12	14	1649	1804	1931			back muscle pSN - Dietrich Nat Comm 2022
LOC129695365		C non neuro cluster4	a few scattered cells	-	-	-	-	-	-	X		not in bulk data
LOC129695533	"tal2"	E bulk SC>DRG	scattered SC specific	2	1	1	1334	880	995
LOC129695548	"lurap1l"	E bulk DRG>SC	DRG and scattered broad	1166	884	869	216	181	166			leucine rich adaptor protein 1 like
LOC129695607	"frmpd1"	E bulk DRG>SC	DRG sparse SC	1505	995	2050	68	35	61			FERM And PDZ Domain Containing 1
LOC129695698	"s1pr3"	E bulk DRG>SC	few DRG no SC	1998	1599	2932	67	63	84			sphingosine-1-phosphate receptor 3
LOC129696083	"pde1a"	D known GOI	restrcted SC and DRG cells	231	184	122	971	784	871			dual specificity calcium/calmodulin-dependent 3',5'-cyclic nucleotide phosphodiesterase 1A-like								limb pSN - Dietrich Nat Comm 2022
LOC129696308	"pxdn"	C non neuro cluster4	high DRG and ventral root	1192	956	869	1425	1318	1577			peroxidasin
LOC129696472	"piezo2"	A subDRG cluster2 and bulk DRG	good DRG	6728	4608	10233	894	822	914
LOC129696502	"trpa1"	A subDRG cluster0 and bulk DRG	very sparse DRG and SC	5214	3673	6488	162	172	92	X
LOC129696525	"zfhx4"	D known GOI	broad in SC scant DRG	63	114	111	5418	4332	4717
LOC129697058	"dcdc2c"	E bulk DRG>SC	DRG subset a tad SC	992	266	692	50	39	29			doublecortin domain containing 2C
LOC129697395	"tfap2b"	B SC sn cluster13	SC dorsal intermediate and ventral	15	16	24	1435	1235	1181			Ap2 beta
LOC129697463	"gjb7"	C non neuro cluster9	a few scattered cells	1	2	8	8	6	16	X		gap junction beta-7
LOC129697470	NR0B2	C non neuro cluster7	a few scattered cells	55	25	105	186	152	148	X		nuclear receptor subfamily 0 group B member 2
LOC129697616	znf239	C non neuro cluster7	broad SC and DRG	-	-	-	-	-	-			not in bulk data
LOC129697818	IL13RA2	B SC sn cluster19	scattered cells in SC, in DRG	-	-	-	-	-	-			interleukin-13 receptor subunit alpha-2
LOC129697976	"pou4f3"	B SC sn cluster21	SC dorsal lateral DRG neurons	508	541	762	33	26	31
LOC129698177	"pou3f3"	E bulk SC>DRG	scattered SC restricted	2	11	13	1221	922	1154
LOC129698314	"pcdh17"	D known GOI	high SC scattered DRG	1032	693	1126	10531	9899	11092
LOC129698315	"pcdh8"	D known GOI	broad expression	919	725	762	1090	823	1137
LOC129698317	"pcdh8"	D known GOI	broad expression	919	725	762	1090	823	1137			duplicate record?
LOC129698382	"trpc4"	A subDRG cluster3	subset DRG and SC cells	467	331	544	536	519	538
LOC129698412	"klhl5"	D known GOI	scattered SC and DRG	502	422	870	1560	1511	1518	X		kelch-like protein 5				adult DRG MRGPRD Ginty Nature 2020
LOC129698593	"dhrs9"	A subDRG cluster1	scattered SC and DRG	0	29	0	1	2	6	X		dehydrogenase/reductase SDR family member 9-like
LOC129698775	"gad1"	E bulk SC>DRG	SC specific	37	61	84	23952	16220	18202			Glutamic acid decarboxylase 1
LOC129698816	"dapl1"	E bulk DRG>SC	scattered broad	6785	7171	3807	1264	794	880			death associated protein like 1
LOC129698887	"errb4"	C non neuro DRG cluster4	DRG subset SC subsets	48	87	64	1696	1608	1636
LOC129698984	SPP2	B SC sn cluster25	a few SC cells	-	-	-	-	-	-			secreted phosphoprotein 24
LOC129699288	"plcb1"	A subDRG cluster3	subset DRG and SC cells	370	328	564	4032	3844	5117			1-phosphatidylinositol 4,5-bisphosphate phosphodiesterase beta-1
LOC129699312	"nkx2.2"	E bulk SC>DRG	SC specific subsets	7	6	0	858	776	719
LOC129699441		A subDRG cluster6	scattered SC and DRG and mesenchyme	-	-	-	-	-	-			not in bulk (thrombospondin 2 like)
LOC129700120	"six1"	E bulk DRG>SC and D GOI	sparse DRG no SC	338	355	421	4	3	2
LOC129700664	"fn1"	A subDRG cluster3	no expression	735	1029	560	5710	4327	4272	X		fibronectin
LOC129700671	TMSB10	C non neuro DRG cl0	broad SC and DRG	-	-	-	-	-	-			thymosin beta-10
LOC129700796	"tmem125"	E bulk SC>DRG	SC specific glia ring	8	52	35	11818	6521	8926			transmembrane protein 125
LOC129700965	"tal1"	C non neuro DRG	ventral SC a few DRG cells	212	138	65	325	242	308			T-cell acute lymphocytic leukemia protein 1
LOC129701056	"lmx1a"	B single cell cluster10 and cluster15	SC specific dorsal	30	9	22	446	424	426
LOC129701081	"Cacna1e"	A subDRG cluster3	subset DRG SC cells	231	174	372	3109	3064	3219			probable voltage-dependent R-type calcium channel subunit alpha-1E
LOC129701339	"hopx"	D known GOI	DRG subset and SC prog	1926	3346	1305	2380	1343	1523			homeodomain protein only				adult DRG LTMR Proprio Ginty Nature 2020
LOC129701444	mag	B SC sn cluster12	glial pattern	-	-	-	-	-	-			not in bulk myelin-associated glycoprotein-like
LOC129701451	slit3	B SC sn cluster2	MN specific	-	-	-	-	-	-			not in bulk data
LOC129701463	"gfra4"	A subDRG cluster3	DRG subset and MNs	26	30	34	874	805	700
LOC129701833	"gabrb2"	E bulk SC>DRG	SC enriched some in DRG	8	3	18	2771	2419	3176			gamma-aminobutyric acid receptor subunit beta-2
LOC129701834	"gabra6"	E bulk SC>DRG	SC specific	0	2	0	585	427	369			gamma-aminobutyric acid type A receptor subunit alpha6
LOC129702008	"pou3f4"	E bulk SC>DRG	SC specific	0	0	4	780	800	1011
LOC129702179	"ednrb"	C non neuro DRG cl0	no expression	1077	1216	783	212	322	374	X		endothelin receptor type B
LOC129702292	"arx"	B SC sn cluster20	SC restrsicted progenitor subsets	0	0	5	47	33	41			aristaless-related homeobox
LOC129702355	IL2RG	B SC sn cluster18	a few cells in SC	-	-	-	-	-	-			cytokine receptor common subunit gamma
LOC129702500	UTS2R	A subDRG cluster4	scattered SC and DRG cells	-	-	-	-	-	-			urotensin-2 receptor
LOC129702539	"FBXO40"	A subDRG cluster5	scattered SC and DRG cells	1	31	13	17	15	71			F-box only protein 40-like
LOC129702579	"alcam"	E bulk DRG>SC	good DRG sacttered low SC	16913	13786	18742	3096	2193	2684
LOC129702856	"mid1"	E bulk DRG>SC	DRG and scattered broad	866	1048	1463	279	177	195			E3 ubiquitin-protein ligase Midline-1
LOC129702922	"tmem45a"	E bulk DRG>SC	scattered DRG and SC	262	495	545	39	55	68			transmembrane protein 45A
LOC129702961	"olig1"	E bulk SC>DRG	SC specific glia ring	10	38	41	9464	7123	8781
LOC129703274	"mecom"	D known GOI	scattered SC and DRG	48	15	100	286	398	324
LOC129703380	"rap2b"	A subDRG cluster4	broad SC and DRG expression	320	357	380	3407	2931	3421			ras-related protein Rap-2b
LOC129704093	SORCS1	C non neuro cluster4	scattered DRG and subset SC	-	-	-	-	-	-			Sortilin Related VPS10 Domain Containing Receptor 1
LOC129704311	XICGF26.1	A subDRG cluster1	subset DRG and SC cells	-	-	-	-	-	-			gastrula zinc finger protein
LOC129704339	zfp2	A subRG cluster6	subset DRG and SC cells	-	-	-	-	-	-			not in bulk
LOC129704541	FSCN1	B SC sn cluster26	no signal	15087	9558	21859	29013	28920	26074	X		fascin1
LOC129704627	"mustn1"	A subDRG cluster0	muscle cells sparse DRG	336	369	361	54	130	115			musculoskeletal embryonic nuclear protein 1-like
LOC129704714	elk1	C non neuro cluster9	a few scattered cells	-	-	-	-	-	-	X		ETS domain-containing protein Elk-1
LOC129705330	"maf"	B SC sn cluster11	SC dorsal scattered ventral and DRG	153	139	224	235	279	334
LOC129705360	"foxc2"	A subDRG cluster5	scattered SC and DRG cells around cartilage	135	113	89	31	57	34			forkhead box protein C2-like
LOC129705569	Slc17a6	D known GOI	SC and DRG subset	641	422	576	10480	10444	11763			vGlut2
LOC129705654	"parva"	E bulk DRG>SC	DRG broad tissue a tad in SC	4791	3481	7886	567	498	636			alpha-parvin
LOC129705667	"ampd3"	E bulk DRG>SC	sparse DRG and SC	6316	5429	9493	184	180	246			AMP deaminase 3-like
LOC129705748	TNNI2	C non neuro cluster5	muscle cells	2072	4014	322	20	8	26			troponin I, fast skeletal muscle-like
LOC129705757	TNNT3	C non neuro cluster5	muscle cells	2757	3445	412	31	15	28			troponin T, fast skeletal muscle isoform
LOC129705887	"cd44"	E bulk SC>DRG	SC only sparse cells	4	30	27	8185	6044	6553			mucin-2
LOC129706264	etv6	D known GOI	broad expression	914	1077	1322	1441	1404	1774			limb pSN - Dietrich Nat Comm 2022
LOC129706266	kdm7d	A subDRG cluster2	broad expression	-	-	-	-	-	-			not in bulk
LOC129706432	tspan8	E bulk DRG>SC	good DRG	5727	6355	7967	52	40	20			tetraspanin-8-like
LOC129706748	HBA1	C non neuro cluster6	discrete blobs endothelial	-	-	-	-	-	-			hemoglobin subunit alpha
LOC129706750	HBB	C non neuro cluster6	discrete blobs endothelial	-	-	-	-	-	-			hemoglobin subunit beta
LOC129706941	PVALB	D known GOI	SC deep dorsal horn a few DRG	11	18	220	0	22	1			parvalbumin, thymic
LOC129706974	"foxq1"	B SC sn cluster24	SC small populations	7	14	0	159	110	182
LOC129707396	IRX1	B SC sn cluster16	SC progenitor region	3	12	0	64	79	59			iroquois-class homeodomain protein irx-1-A
LOC129707417	AURKC	B SC sn cluster14	scattered cells	-	-	-	-	-	-	X		aurora kinase C
LOC129707445	C/EBPβ	C non neuro cluster6	scattered cells	203	203	161	165	144	223	X		CCAAT/enhancer-binding protein beta
LOC129707521	HEY2	B SC sn cluster21	discrete SC cells and DRG	182	156	257	919	777	821			hairy/enhancer-of-split related with YRPW motif protein 2
LOC129707715	NTF3	D known GOI	couple strong DRG cells	49	74	116	85	48	76			neurotrophin-3
LOC129708119	"pirt"	E bulk DRG>SC	DRG subset and SC subset	619	563	800	47	53	53			phosphoinositide interacting regulator of TRP channels
LOC129708132	MYH4	C non neuro DRG cluster5	muscle cells	-	-	-	-	-	-			myosin-4
LOC129708133	MYH4	C non neuro DRG cluster5	muscle cells	-	-	-	-	-	-			myosin-4 duplicate
LOC129708163	"cacng5"	A subDRG cluster0	subset DRG and SC cells	13	14	8	591	379	348			voltage-dependent calcium channel gamma-5 subunit
LOC129708362	CHAD	D known GOI	little in DRG some SC	37	7	2	610	355	472			chondroadherin
LOC129708502	UTS2R	C non neuro DRG cluster7	little in DRG some ventral SC maybe MN	-	-	-	-	-	-			urotensin-2 receptor duplicate
LOC129708573	"syt2"	A subDRG cluster4	nice DRG restricted expression	14191	9365	17318	22312	18893	19837			synaptophysin-like protein 2
LOC129708909	CTSE	A subDRG cluster7	a few scattered cells	-	-	-	-	-	-	X		cathepsin E
LOC129709544	CHCHD2	C non neuro DRG cl0	broad SC and DRG	-	-	-	-	-	-			coiled-coil-helix-coiled-coil-helix domain-containing protein 2
LOC129709592	gpr139	B SC sn cluster28	a few scattered cells	110	46	84	391	246	352
LOC129709642	"kcnq4"	E bulk DRG>SC	DRG subset and SC subset	202	201	384	40	46	46			potassium voltage-gated channel subfamily Q member 4
LOC129709843	"pafah1b2"	A subDRG cluster4	scattered SC and DRG elevated in subset	4754	3593	7219	8848	9003	9155			platelet-activating factor acetylhydrolase 2, cytoplasmic-like
LOC129709864	"satb1"	B SC sc cluster7	SC deep dorsal horn scattered DRG	274	913	308	613	565	550
LOC129710365	"slc4a1"	C non neuro cl6 E bulk DRG>SC	spotty blobs in DRG endothelial	6707	5937	4350	822	617	1051			solute carrier family 4 member 1
LOC129710482	BHLHA9	D known GOI	DRG subset little in SC	212	170	212	14	14	10			class A basic helix-loop-helix protein 9						adult DRG C-LTMR Ginty Nature 2020
LOC129710599	trpv1	D known GOI	nice DRG restricted expression	-	-	-	-	-	-			transient receptor potential cation channel subfamily V member 1						back muscle pSN - Dietrich Nat Comm 2022
LOC129710628	"foxn1"	A subDRG cluster6	no DRG expression	1	0	0	19	9	16	X
LOC129710853	"lhx1"	B SC sn cluster8 E bulk SC>DRG	SC nice enriched dorsal	1	8	4	1454	1151	1528
LOC129710892	ZBTB7C	D known GOI	scattered SC and DRG	388	360	473	299	298	284			zinc finger and BTB domain-containing protein 7C						limb pSN - Dietrich Nat Comm 2022
LOC129710935	"cdh18"	A subDRG cluster2	subset DRG and SC cells	-	-	-	-	-	-			not in bulk
LOC129711001	NRTN	D known GOI	DRG subsets	26	29	83	19	26	26			neurturin
LOC129711133	dmbx1	B SC sn cluster21	SC specific discrete populations	0	0	0	64	62	75			diencephalon/mesencephalon homeobox protein 1-B
LOC129711580	pax7	B SC sn cluster4	SC progenitors dorsal domain	9	4	10	86	90	139
LOC129711591	CHD5	D known GOI	SC and DRG broad	1257	980	2002	8731	7506	8644			chromodomain-helicase-DNA-binding protein 5
LOC129711691	"tmtem 52"	A subDRG cluster1	subset DRG and SC cells	24	29	10	14	15	22			transmembrane protein 52-like
LOC129711692	"calml6"	E bulk SC>DRG	high DRG very low SC	4213	6349	4823	16	27	20			calglandulin-like
LOC129711815	WHRN	D known GOI	scattered DRG SC	147	218	380	689	615	689			whirlin
LOC129711845	"lmx1b"	B SC sn cluster11 E bulk SC>DRG	SC nice enriched dorsal	1	5	4	898	753	769
LOC129711879	"lhx2"	B SC sn cluster17 E bulk DRG>SC	SC specific dorsal horn	0	0	0	61	68	48
LOC129711962	"ntng2"	E bulk DRG>SC	good DRG	2404	1972	3161	307	390	434			netrin-G2
LOC129712019	"cep350"	A subDRG cluster1	few cells labeled everywhere	492	469	760	3426	2825	3569			centrosome-associated protein 350-like
LOC129712773	ACAN	C non neuro cluster8	sparse cartilage	13	29	22	7328	4222	4614			aggrecan core protein
LOC129712812	"Ntrk3"	A subDRG cluster3	subset DRG and SC cells	213	268	334	1919	1874	1890
LOC129713049	pax2	E bulk SC>DRG	SC restricted broad	9	25	14	2477	2123	2483
LOC129713496	chrnb4	A subDRG cluster0	DRG subset and MNs	-	-	-	-	-	-			neuronal acetylcholine receptor subunit beta-4-
LOC129713515	"cib1"	E bulk DRG>SC	DRG and scattered little in SC	1671	2325	1611	336	301	489
LOC129713837	PLEKHA4	C non neuro DRG cluster4	high in DRG and ventral root	-	-	-	-	-	-			pleckstrin homology domain-containing family A member 4
LOC129713917	"grin2b"	E bulk SC>DRG	SC broad scattered DRG	1	7	6	1003	1140	1181			glutamate ionotropic receptor NMDA type subunit 2B
LOC129713944	PAVLB	D known GOI	in muscle	11	18	220	0	22	1			parvalbumin, muscle
LOC129713970	SLC17A7 vglut1	D known GOI	high in DRG	6632	5109	12409	2711	2738	2741			vesicular glutamate transporter 1
LOC129714767	TUBA1A	C non neuro DRG cluster0	high in SC and DRG	-	-	-	-	-	-			tubulin alpha-1A chain
LOC129715185	ACTC1	C non neuro DRG cluster5	muscles cells	884	1115	171	12	10	11			alpha cardiac muscle 1
LOC129715757		A subDRG cluster5	no expression in DRG	-	-	-	-	-	-	X		not in bulk trypsin like
LOC129715816	"znf 239"	A subDRG cluster3	subset DRG and SC cells	-	-	-	-	-	-			not in bulk (not same as LOC129716055)
LOC129716055	"znf239"	A subDRG cluster1	subset DRG and SC cells	-	-	-	-	-	-			not in bulk
LOC129716095	"gpr139"	A subDRG cluster2	little or no expression	110	46	84	391	246	352
LOC129716416		B SC sn cluster28	a few scattered cells	-	-	-	-	-	-	X		nuclear factor 7, ovary
matn1		C non neuro DRG cluster8	cartilage	0	6	0	3	5	9
mdfic		A subDRG cluster3	scattered DRG and muscle cells	927	540	1275	490	426	459
megf11		B SC sn cluster23	SC dorsal scattered MNs	73	96	74	1338	908	1129
meis2a		D known GOI	broad SC and DRG	458	316	702	3826	3109	3858
mllt11		C non neuro DRG cluster0	broad SC and DRG	-	-	-	-	-	-			not in bulk data
mnx1		B SC sn cluster2	MN specific	0	1	0	101	125	192
msantd1		E bulk DRG>SC	scattered DRG and SC specif	316	418	237	86	54	73
mvb12a		E bulk DRG>SC	scatttered broad	1725	729	1201	206	161	217
myrf		B SC sn cluster 12 E bulk DRG>SC	glial ring	32	73	44	14593	12653	15772
nectin1b		A subDRG cluster3	scattered DRG SC cells	343	386	519	2381	2362	2498
nfx1		A subDRG cluster2	tissue broad expression	993	769	966	1479	1104	1443
nlgn1		E bulk SC>DRG	SC restricted	38	11	30	3836	3048	3168
nos1		D known GOI	discrete DRG and SC cells	-	-	-	-	-	-			not in bulk data	Ib pSN marker - Oliver Nat Com 2021
npr2		E bulk DRG>SC	DRG and SC broad weaker	3647	3279	5072	302	227	337
npy1r		A subDRG cluster6 B SC sn cluster2 D GOI	DRG subset high in dSC	107	53	96	2242	2155	1927			Ib pSN marker - Oliver Nat Com 2021
ntrk2a		A subDRG cluster2	DRG subset weak broad SC	12370	9810	19395	9098	8433	9618
nwd1		A subDRG cluster1	few cells labeled everywhere	0	12	0	3	7	4
nxph1		D known GOI	broad SC some DRG	0	0	0	0	0	0
ogna	ogn	E bulk DRG>SC	cells around DRG	6096	6655	4861	116	52	150			osteoglycin, paralog a
olig2		E bulk SC>DRG	SC specific scattered	0	14	12	3433	2635	2670
olig3		B SC sn cluster9	SC intermediate and ventral	0	0	0	225	176	176
omd	omd	E bulk DRG>SC	cells around DRG	2182	2459	1460	18	10	29			osteomodulin
onecut2		D known GOI	high in lateral DRD low scattered	582	351	945	258	185	342			adult DRG several Ginty Nature 2020
opn6a		A subDRG cluster6	no expression	-	-	-	-	-	-	X		not in bulk data
otpa		B SC sn cluster0 E bulk SC>DRG	SC specifc deep DH	5	17	3	2134	1859	2037
pax5		B SC sn cluster6	SC specific ventral SC	6	1	13	193	193	105
phf24		E bulk DRG>SC	broad slightly higer DRG	4113	3294	4238	868	842	740
phlda1		B SC sn cluster18	SC ventral enriched low SC and DRG	159	164	101	422	288	323
pigw		A subDRG cluster4	scattered SC and DRG cells	97	109	242	585	669	493
pkd1b		B SC sn cluster20	SC restricted subset progenitors	39	32	20	846	1078	822
pllp		A subDRG cluster0	central canal sparse DRG	14	24	23	37	62	68
pou4f2		B SC sn cluster22 and GOI	SC dorsal lateral DRG neurons	153	144	274	199	198	188
pou4f3		E bulk DRG>SC and GOI	strong DRG and a tad SC	508	541	762	33	26	31
pou6f2		D known GOI	scattered SC and DRG	15	0	12	191	171	157			adult DRG RA LTMR Ginty Nature 2020
ppp1r1c		E bulk DRG>SC	strong DRG and some SC	10754	12725	7997	445	333	420
prdm13		B SC sn cluster4	SC progenitors dorsal domain	0	1	3	91	102	201
prdm16		C non neuro DRG cluster4	DRG and cluster of SC cells	63	74	126	202	225	280
prdm8b		E bulk SC>DRG	SC specific ventral	2	6	5	647	451	536
prop1		B SC sn cluster25	a few cells	-	-	-	-	-	-	X		not in bulk data
ptprea		D known GOI	scattered SC DRG neurons	319	245	454	927	682	985			Ia SN marker - Oliver Nat Com 2021
rasd4		A subDRG cluster5	subset of SC and DRG cells	-	-	-	-	-	-			not in bulk data
ret		E bulk DRG>SC D GOI	strong DRG and some SC MN	17616	10394	24961	1859	2076	2655
rfx4		E bulk SC>DRG	SC specific high in progenitor	2	4	16	624	857	950
rgs3a		E bulk DRG>SC	good DRG scattered other	3777	2699	3386	548	405	539
rnf208		A subDRG cluster6	SC and DRG restricted in subset of cells	420	473	804	768	730	830
runx1		D known GOI	DRG a few SC	49	76	87	54	27	58
runx2a	"runx2"	E bulk DRG>SC	scattered DRG	288	212	300	64	35	54
runx3		A subDRG cluster3	subset DRG	179	377	266	23	33	38
s100b		D GOI	restricted SC and DRG cells	61555	91969	54606	27822	14993	21393
s100z		A subDRG cluster0	sparse DRG medial and SC roof plate	46	248	102	11	7	0
s1pr1		A subDRG cluster2	scattered DRG strong SC progenitors	181	99	151	3168	2973	3797
sall1a		E bulk SC>DRG	strong SC progenitors	9	24	17	2922	2963	3611
sall3b		B SC sn cluster8 bulk SC>DRG	SC progenitors dorsal horn	11	32	51	6262	5312	6263
scgn		A DRGsubset cluster5	subset SC and DRG cells high in ventral SC	186	36	488	1736	2071	2697
scxa	"scx"	A subDRG cluster7	non neuro clusters and a few scattered cells	1	117	7	21	34	15
sh3bgrl2		E bulk DRG>SC and GOI	strong DRG scattered SC	10119	9176	12291	850	921	832
shox2		B SC sn cluster22	dorsal SC and subset DRG	1856	1754	2197	343	253	317			adult DRG LTMR Prop Ginty Nature 2020
sim1a	"sim1"	B SC sn cluster3	SC ventral most domain	0	0	0	73	60	98
six2a	"six2"	A subDRG cluster7	non neural cells	2	12	0	0	6	1
skor2		B SC sn cluster13 E bulk DRG>SC	DRG and dorsal SC	1856	1754	2197	343	253	317
sox21b		E bulk SC>DRG	SC specific progenitors	1	12	0	588	424	583
sp8b		E bulk SC>DRG	SC specific ventral	0	1	1	338	342	401
spx		B SC sn cluster9	SC intermediate SC	4	0	1	172	176	198
sync		A subDRG cluster7	muscle expression	-	-	-	-	-	-			not in bulk data
syt13		E bulk DRG>SC and GOI	DRG subset little in SC	515	321	660	84	68	100
tac1		A subDRG cluster3	subset DRG cells and MNs	1	4	1	3	0	1
tbx2b	"tbx2"	E bulk DRG>SC and GOI	strong DRG a tad SC	2699	2370	3322	159	148	188
tbx4		E bulk DRG>SC	no signal	271	484	368	8	27	73	X
tcf7l2		A subDRG cluster3 E bulk DRG>SC	scattered DRG central canal	929	1025	423	3982	2710	3108
tekt3		E bulk DRG>SC	subset DRG and SC progenitor	466	484	239	116	34	125
tfap2a		B SC sn cluster7	SC intermediate SC	63	93	63	1341	906	1071
tfap2c		A subDRG cluster3	a few scattered cells	41	30	18	79	59	100	X
tgfbi		E bulk DRG>SC	cells around DRG	1195	1049	713	239	146	113
thbs1b		C non neuro DRG cluster8	high in cells surrounding cartilage	968	570	892	555	455	490
tlx3b		B SC sn cluster10 E bulk DRG>SC	strong DRG and dorsal SC	5074	5023	7014	1048	910	1094
tmed6		A subDRG cluster7	no expression in DRG	7	0	6	9	0	0	X
tmem145		E bulk DRG>SC	a few DRG cells	222	248	314	42	42	71
tox		D known GOI	scattered SC and DRG cells	410	670	356	2247	1547	1796			adult DRG cold Ginty Nature 2020; back muscle pSN - Dietrich Nat Comm 2022
tox2		D known GOI	scattered SC and DRG cells	63	526	168	598	578	596
tox3		D known GOI	scattered SC and DRG cells	41	32	31	569	484	515			adult DRG C-LTMR Ginty Nature 2020
trpm2		E bulk DRG>SC and GOI	nice DRG restricted expression	5332	4364	8039	135	95	181
tshz1		D GOI	DRG subset broad in SC	73	124	182	667	666	662			II pSN marker - Oliver Nat Com 2021
uncx		E bulk SC>DRG	SC specific dorsal bias	19	4	2	743	486	500
ush1c		E bulk DRG>SC	DRG central location and SC	453	169	381	78	49	65			expressed in sensory cells of the inner ear and retina
vgll2a		A subDRG cluster7	muscle cells	4	0	6	2	3	10
wt1b		B SC sn cluster3	SC ventral most domain	5	2	12	192	167	168
xirp2a	"xirp"	A subDRG cluster2	subset DRG and SC cells	1492	1505	2658	127	137	143
LOC129707262	MafB (add in)	D GOI	elevated in ventral SC cells	218	261	149	971	825	1220
300	total									32
	uninformative	32
	informative	268
	%informative	0.893333

### Sheet: Sheet2
	DRG815_S14_L002	DRG816_S15_L002	DRG818_S16_L002	SC815_S11_L002	SC816_S12_L002	SC818_S13_L002				name in bulk
									high/2k
							avg drg	avg SC
atp8a2	19808	15749	26167	1080	716	792	20574.7	862.667	10.2873
calb2a	17117	12024	28165	20478	17328	19174	19102	18993.3	9.551	"calb2"
calm1a	78956	78471	93098	82209	60145	76027	83508.3	72793.7	41.7542	"calm1"
ebf3a	1598	1553	1787	19525	13989	15587	1646	16367	8.1835
LOC129698314	1032	693	1126	10531	9899	11092	950.333	10507.3	5.25367	"pcdh17"
LOC129698775	37	61	84	23952	16220	18202	60.6667	19458	9.729	"gad1"	Glutamic acid decarboxylase 1
LOC129702579	16913	13786	18742	3096	2193	2684	16480.3	2657.67	8.24017	"alcam"
LOC129704541	15087	9558	21859	29013	28920	26074	15501.3	28002.3	14.0012	FSCN1	fascin1
LOC129705569	641	422	576	10480	10444	11763	546.333	10895.7	5.44783	Slc17a6	vGlut2
LOC129708573	14191	9365	17318	22312	18893	19837	13624.7	20347.3	10.1737	"syt2"	synaptophysin-like protein 2
LOC129713970	6632	5109	12409	2711	2738	2741	8050	2730	4.025	SLC17A7	vesicular glutamate transporter 1
myrf	32	73	44	14593	12653	15772	49.6667	14339.3	7.16967
ntrk2a	12370	9810	19395	9098	8433	9618	13858.3	9049.67	6.92917
ppp1r1c	10754	12725	7997	445	333	420	10492	399.333	5.246
ret	17616	10394	24961	1859	2076	2655	17657	2196.67	8.8285
s100b	61555	91969	54606	27822	14993	21393	69376.7	21402.7	34.6883
sh3bgrl2	10119	9176	12291	850	921	832	10528.7	867.667	5.26433
super high (30-40 fold DESeq2 counts higher than typical expressed gene)
calm1a
s100b
high (10-15 fold)
atp8a2
calb2a
LOC129698775
LOC129704541
LOC129708573
borderline? (5-9 fold)
ebf3a
LOC129698314
LOC129702579
LOC129705569
