## Supplementary material for "Ancient Somatosensory Circuit Architectures Employ Flexible Molecular Strategies": Table S3

### Sheet: Sheet1
gene	alt gene name	expression pattern (Xenium/HCR)	expression in ntrk1/2/3 cells
arx	LOC129702292	SC restrsicted progenitor subsets	NA
barhl2		strong SC specific	NA
bcl11aa		broad but high in deep dorsal horn	NA
bcl11ba		SC deep dorsal horn high and DRG subset	subset ntrk1/3
bhlha9	LOC129710482	DRG subset little in SC	too few DRG cells to assess
bhlhe22		strong SC specific	NA
casz1		DRG subset SC sparse	ntrk1/3 and few ntrk2
chd5		SC and DRG broad	NA
dmbx1b		SC specific dorsal	NA
drgx		dorsal spinal cord and DRG	subsets both ntrk1/3 and ntrk2
ebf3a		subset DRG and SC cells	ntrk1/3 and few ntrk2
egr2b		strong DRG	ntrk negative cells
egr3		few in SC and DRG	too few DRG cells to assess
elf3		scattered SC and DRG	too few DRG cells to assess
elk1	LOC129704714	a few scattered cells	too few DRG cells to assess
etv1		scattered SC and DRG	too few DRG cells to assess
etv4		strong DRG	subset ntrk2a cells
etv6	LOC129706264	tissue broad expression	NA
evx2		SC specific subsets	NA
foxc2	LOC129705360	scattered SC and DRG cells around cartilage	NA
foxn1	LOC129710628	no DRG expression	NA
foxp1		MNs scattered SC and DRG	too few DRG cells to assess
foxp2		SC ventral SC and deep DH	too few DRG cells to assess
foxq1	LOC129706974	SC small populations	NA
gata3		SC ventral neurons	NA
hey2	LOC129707521	discrete SC cells and DRG	subset ntrk2a cells
hic2		broad expression elevated in subset DRG cells	both ntrk1/3 and ntrk2
hmx1		no clear signal	NA
hopx	LOC129701339	DRG subset and ventral SC prog	subset ntrk2 cells
hoxb4a		broad SC and DRG possibly subsets	too few DRG cells to assess
hoxd1		not in Xenium probe set	runx3- (ntrk2a)
hsf4		SC and DRG scattered	too few DRG cells to assess
irx1		SC progenitor region	NA
irx3a		SC specific and epidermis	NA
isl1a		good DRG sparse SC	broadly in DRG neurons
isl2a		good DRG sparse SC	excluded from subset ntrk2a
kdm7d		broad expression	NA
klf17		small SC population and DRG subset	too few DRG cells to assess
lhx1	LOC129710853	SC nice enriched dorsal	NA
lhx2		SC specific dorsal horn	NA
lhx5		strong SC broad	NA
lhx9		SC specific dorsal horn	NA
lmx1a	LOC129701056	SC specific dorsal	NA
lmx1b	LOC129711845	SC specific dorsal	NA
maf	LOC129705330	SC dorsal scattered ventral and DRG	subset ntrk2a cells
mafb	LOC129707262	elevated in ventral SC cells	too few DRG cells to assess
mecom	LOC129703274	scattered SC and DRG	too few DRG cells to assess
meis2a		broad SC and DRG	broadly in DRG neurons
mllt11		broad SC and DRG	broadly in DRG neurons
mnx1		MN specific	NA
msantd1		scattered DRG and SC specif	too few DRG cells to assess
myrf		glial ring	NA
nfx1		tissue broad expression	NA
nkx2.2		SC specific subsets	NA
nr0b2	LOC129697470	a few scattered cells	too few DRG cells to assess
olig1	LOC129702961	SC specific glia ring	NA
olig2		SC specific scattered	NA
olig3		SC intermediate and ventral	NA
onecut2		high in subset DRG cells, sparse in SC	subset ntrk2a cells
otpa		SC specifc deep DH	NA
pax2	LOC129713049	SC restricted broad	NA
pax5		SC specific ventral SC	NA
pax7	LOC129711580	SC progenitors dorsal domain	NA
phf24		broad but pronounced in DRG cells	both ntrk1/3 and ntrk2a
pou3f3	LOC129698177	scattered SC restricted	NA
pou3f4	LOC129702008	SC specific	NA
pou4f1		not in Xenium probe set	HCR indicates in all SNs
pou4f2		SC dorsal lateral DRG neurons	subset ntrk1/3 and ntrk2 too few cells to be certain
pou4f3	LOC129697976	SC dorsal lateral DRG neurons	broadly in DRG neurons
pou6f2		scattered SC and DRG	few cells most ntrk2a
prdm13		SC progenitors dorsal domain	NA
prdm16		DRG and cluster of SC cells	too few DRG cells to assess
prdm8b		SC specific ventral	NA
prop1		a few cells	NA
rfx4		SC specific high in progenitor	NA
rnf208		SC and DRG restricted in subset of cells	too few DRG cells to assess
runx1		DRG a scattered SC	subset ntrk1/3 and ntrk2
runx2a		scattered DRG	too few DRG cells to assess
runx3		subset DRG	ntrk1/3 cells
sall1a		strong SC progenitors	NA
sall3b		SC progenitors dorsal horn	NA
satb1	LOC129709864	SC deep dorsal horn scattered DRG	too few DRG cells to assess
shox2		dorsal SC and subset DRG	subsets both ntrk1/3 and ntrk2
sim1a		SC ventral most domain	NA
six1	LOC129700120	sparse DRG no SC	Xenium fail/ HR indicates broad (Ntrk1/2/3+)
six2a		non neural cells	NA
skor2		DRG and dorsal SC	ntrk1/3 and few ntrk2
sox21b		SC specific progenitors	NA
sp8b		SC specific ventral	NA
tal1	LOC129700965	ventral SC a few DRG cells	NA
tal2	LOC129695533	scattered SC specific	NA
tbx2b		strong DRG a tad SC	ntrk2 cells
tbx3		not in Xenium probe set	HCR indicates runx3- (ntrk2+)
tbx4		no signal	NA
tcf7l2		scattered DRG and central canal	too few DRG cells to assess
tfap2a		intermediate SC	too few DRG cells to assess
tfap2b	LOC129697395	SC dorsal intermediate and ventral	too few DRG cells to assess
tfap2c		a few scattered cells	too few DRG cells to assess
tlx3b		strong DRG and dorsal SC	broadly in DRG neurons
tox		scattered SC and DRG cells	too few DRG cells to assess
tox2		scattered SC and DRG cells	too few DRG cells to assess
tox3		scattered SC and DRG cells	too few DRG cells to assess
tshz1		DRG subset broad in SC	subset both ntrk1/3 and ntrk2 few cells labeled
uncx		SC specific dorsal bias	NA
wt1b		SC ventral most domain	NA
zfhx4	LOC129696525	broad in SC scant DRG	too few DRG cells to assess
zfp2	LOC129704339	subset DRG and SC cells	too few DRG cells to assess
znf239	LOC129697616	broad SC and DRG	broadly in DRG neurons
znf436	LOC129694044	broad DRG and SC	broadly in DRG neurons
znf644	LOC129695029	tissue broad expression	NA
110 TFs
32 DRG
9 DRG + dSC
